# An ancient transcription factor functions as a master regulator of primary cilia formation

**DOI:** 10.1101/2025.11.28.691250

**Authors:** Weihua Wang, Xiqi Zhang, Yaxuan Qiu, Xiangrui Meng, Sitong Cheng, Yutong Chen, Siqi Liu, Wenhui Chen, Jiayan Yi, Xiwen You, Hongni Liu, Junqiao Xing, Cheng Xu, Haochen Jiang, Haibo Wang, Guangmei Tian, Zhangfeng Hu

## Abstract

How ancient transcription factors are repurposed during evolution to drive the functional diversification of conserved organelles remains a fundamental question in biology. Although highly conserved in basic morphology, eukaryotic cilia vary extensively in their sizes and functions. Previously, we showed that an evolutionarily ancient transcription factor, X chromosome-associated protein 5 (Xap5), controls motile ciliogenic transcriptional programs during mouse spermatogenesis (Wang et al., 2025). Here we show that Xap5 functions as a master regulator of primary ciliogenesis. In NIH/3T3 fibroblasts, Xap5 associates with the nuclear protein Non-POU domain-containing octamer-binding protein (Nono) to form a regulatory module that promotes Sox5 and Sox9 expression. Genetic ablation of *Xap5* or *Nono* shortens primary cilia, and loss of Sox5 disrupts the downstream ciliogenic program, consistent with the established role of Sox9. In mIMCD-3 renal epithelial cells, Xap5 loss reduces both ciliation frequency and cilium length, whereas Sox5 and Sox9 respond in the opposite direction. Collectively, our results provide new insight into how an ancient transcription factor is repurposed through shared and context-specific downstream programs, and motivate testing whether altered Xap5-dependent gene regulation contributes to human ciliopathies.
