## Supplementary Data 1 for "An ancient transcription factor functions as a master regulator of primary cilia formation"

### Sheet: Sheet1
Supplementary Data 1. Complete list of proteins identified by immunoprecipitation of endogenous Xap5 from NIH/3T3 cells followed by LC-MS/MS.
Rank (by Score)	Accession (UniProt)	Gene	MW (kDa)	Sequence coverage (%)	PSMs	Peptides	Unique peptides	Score	Abundance (normalised)	Identification confidence	Classification	Note
1	Q8VDD5	Myh9	226.2	30	89	58	48	210.78	1.63918e+08	High	Frequent contaminant - cytoskeletal / chaperone / metabolic
2	P04104	Krt1	65.6	6	47	6	2	115.89	263122716	Moderate	Frequent contaminant - keratin / cornified envelope
3	P02535	Krt10	57.7	14	46	11	6	106.57	1.6282e+09	High	Frequent contaminant - keratin / cornified envelope
4	Q6IFZ6	Krt77	61.3	9	46	8	1	103.99	3.78081e+08	Low (single unique peptide)	Frequent contaminant - keratin / cornified envelope
5	Q32P04	Krt5	61.7	20	49	17	8	96.5	5.09678e+08	High	Frequent contaminant - keratin / cornified envelope
6	Q9QWL7	Krt17	48.1	25	42	14	5	86.84	7.93976e+08	High	Frequent contaminant - keratin / cornified envelope
7	B2RTP7	Krt2	70.9	9	36	10	5	64.83	4.32293e+08	Moderate	Frequent contaminant - keratin / cornified envelope
8	P50446	Krt6a	59.3	20	34	14	2	63.44	4.31688e+07	Moderate	Frequent contaminant - keratin / cornified envelope
9	P08730	Krt13	47.7	11	30	9	1	59.82		Low (single unique peptide)	Frequent contaminant - keratin / cornified envelope
10	Q6IFX2	Krt42	50.1	20	25	11	5	57.56	5.61674e+07	High	Frequent contaminant - keratin / cornified envelope
11	Q8BGZ7	Krt75	59.7	14	31	11	1	54.39	1.179e+06	Low (single unique peptide)	Frequent contaminant - keratin / cornified envelope
12	Q8VED5	Krt79	57.5	8	29	8	1	53.97	1.52588e+06	Low (single unique peptide)	Frequent contaminant - keratin / cornified envelope
13	E9Q557	Dsp	332.7	8	30	25	25	42.4	3.39912e+07	Moderate	Non-nuclear - adhesion / membrane / organellar
14	B2RRX1	Actb	41.7	33	21	10	3	41.99	3.04863e+07	Moderate	Frequent contaminant - cytoskeletal / chaperone / metabolic
15	Q9EQD6	K16	52	15	20	9	5	40.6	2.28337e+07	High	Frequent contaminant - keratin / cornified envelope
16	Q02257	Jup	81.7	23	19	15	15	39.58	14456592	High	Non-nuclear - adhesion / membrane / organellar
17	Q3UH59	Myh10	233.3	8	19	16	6	39.08	1.86903e+06	Moderate	Frequent contaminant - cytoskeletal / chaperone / metabolic
18	P68033	Actc1	42	37	19	11	4	36.54	6.51144e+07	Moderate	Frequent contaminant - cytoskeletal / chaperone / metabolic
19	P11679	Krt8	54.5	7	23	7	1	35.83		Low (single unique peptide)	Frequent contaminant - keratin / cornified envelope
20	E9Q1Z0	Krt90	58.2	13	21	10	2	35.49		Moderate	Frequent contaminant - keratin / cornified envelope
21	A0A2R8VHP3	Gm5478	57.9	10	19	6	1	32.81	51716772	Low (single unique peptide)	Frequent contaminant - keratin / cornified envelope
22	Q678L1	Krt77	26	15	18	5	1	26.98	6.64902e+06	Low (single unique peptide)	Frequent contaminant - keratin / cornified envelope
23	Q3UV17	Krt76	62.8	6	18	6	1	23.86	1.34106e+09	Low (single unique peptide)	Frequent contaminant - keratin / cornified envelope
24	Q3TF40	Nono	60.4	20	15	10	9	23.49	2.8666e+07	High	Candidate interactor - nuclear	Identified with 20% sequence coverage and nine unique peptides. Its association with Xap5 was subsequently supported by reciprocal endogenous co-immunoprecipitation (Fig. 2b).
25	Q9WV03	Xap5	40.2	20	10	7	7	21.43	1.77701e+07	High	Bait (Xap5)	Xap5, the bait protein, was detected with 20% sequence coverage and seven unique peptides.
26	Q61782	-	10.7	47	6	4	1	20.7	4078414	Low (single unique peptide)	Frequent contaminant - keratin / cornified envelope
27	A0A0A0MQF6	Gapdh	38.6	18	9	6	6	18.01	6.621e+06	High	Frequent contaminant - cytoskeletal / chaperone / metabolic
28	Q61765	Krt31	47.1	6	10	3	1	17.87	1.70743e+06	Low (single unique peptide)	Frequent contaminant - keratin / cornified envelope
29	Q497I4	Krt35	50.5	5	9	3	1	17.84	6637175	Low (single unique peptide)	Frequent contaminant - keratin / cornified envelope
30	B1AQ75	Krt36	52.8	10	11	5	2	17.53	3.06317e+06	Moderate	Frequent contaminant - keratin / cornified envelope
31	P56480	Atp5f1b	56.3	13	6	5	5	16.32	5.25e+06	High	Frequent contaminant - cytoskeletal / chaperone / metabolic
32	P97861	Krt86	53.2	15	13	9	9	15.45	1.49822e+07	High	Frequent contaminant - keratin / cornified envelope
33	P63017	Hspa8	70.8	11	6	6	4	15.26	3.85433e+06	Moderate	Frequent contaminant - cytoskeletal / chaperone / metabolic
34	P20029	Hspa5	72.4	13	6	6	4	14.54	427269	Moderate	Frequent contaminant - cytoskeletal / chaperone / metabolic
35	P62806	Hist1h4a	11.4	41	7	4	4	14.02	8.17827e+06	Moderate	Candidate interactor - nuclear	Core histone. Histones are also frequent non-specific binders in chromatin-associated IPs.
36	Q03265	Atp5f1a	59.7	12	9	7	5	13.31	1.09026e+07	High	Frequent contaminant - cytoskeletal / chaperone / metabolic
37	P10126	Eef1a1	50.1	8	6	4	4	12.61	8.94642e+06	Moderate	Frequent contaminant - cytoskeletal / chaperone / metabolic
38	P09055	Itgb1	88.2	5	4	4	4	9.04	3.29114e+06	Moderate	Non-nuclear - adhesion / membrane / organellar
39	Q3TXD3	Vat1	43.1	10	3	3	3	8.35	918759	Moderate	Non-nuclear - adhesion / membrane / organellar
40	Q8VHY0	Cspg4	252.2	1	4	3	3	8.19	2.29162e+06	Moderate	Non-nuclear - adhesion / membrane / organellar
41	A0A097PUG4	-	25.9	23	3	3	3	7.35	1.60915e+06	Moderate	Frequent contaminant - IP antibody chain
42	P11688	Itga5	115	3	3	3	3	6.53	2.49251e+06	Moderate	Non-nuclear - adhesion / membrane / organellar
43	Q792Z1	Try10	26.2	8	3	2	2	6.23	58553927	Moderate	Frequent contaminant - digestion protease (trypsin)
44	P97350	Pkp1	80.8	6	3	3	3	5.89	1.12854e+06	Moderate	Non-nuclear - adhesion / membrane / organellar
45	A0A0F7IQ06	Itgav	115.2	2	3	3	3	5.88	217534	Moderate	Non-nuclear - adhesion / membrane / organellar
46	Q7TSF1	Dsg1b	114.4	3	4	3	3	5.83	2.30332e+06	Moderate	Non-nuclear - adhesion / membrane / organellar
47	Q8R016	Blmh	52.5	5	2	2	2	5.81	926071	Moderate	Non-nuclear - adhesion / membrane / organellar
48	Q3U452	-	55.2	5	3	3	1	5.56	731648	Low (single unique peptide)	Frequent contaminant - cytoskeletal / chaperone / metabolic
49	E9Q0F0	Krt78	112.2	1	2	1	1	4.92	351650848	Low (single unique peptide)	Frequent contaminant - keratin / cornified envelope
50	Q542G9	Anxa2	38.7	13	4	4	4	4.7	3.65178e+06	Moderate	Non-nuclear - adhesion / membrane / organellar
51	Q7TMM9	Tubb2a	49.9	5	2	2	2	4.46	353433	Moderate	Frequent contaminant - cytoskeletal / chaperone / metabolic
52	Q8VIJ6	Sfpq	75.4	4	3	3	2	4.23	3.50202e+06	Moderate	Candidate interactor - nuclear	DBHS-family protein detected in the Xap5 IP-MS dataset with two unique peptides.
53	P35700	Prdx1	22.2	9	2	2	2	4.08	856856	Moderate	Frequent contaminant - cytoskeletal / chaperone / metabolic
54	E9QNP0	Kxd1	26.8	8	2	2	2	4.03	4.48478e+06	Moderate	Non-nuclear - adhesion / membrane / organellar	Identified with two unique peptides.
55	Q3TRJ4	Krt26	51.1	2	4	1	1	3.99	72546578	Low (single unique peptide)	Frequent contaminant - keratin / cornified envelope
56	Q9WV91	Ptgfrn	98.7	3	2	2	2	3.93	453416	Moderate	Non-nuclear - adhesion / membrane / organellar
57	Q505A8	Rpl39	6.4	20	1	1	1	3.46	7462436	Low (single unique peptide)	Frequent contaminant - ribosome / translation
58	P27661	H2afx	15.1	11	2	2	2	3.4	3.00875e+06	Moderate	Candidate interactor - nuclear	Core histone variant. Histones are also frequent non-specific binders in chromatin-associated IPs.
59	Q5FW97	EG433182	47.1	8	2	2	2	3.33	501206	Moderate	Frequent contaminant - cytoskeletal / chaperone / metabolic
60	A0A077S9N1	Lyz1	16.8	8	1	1	1	3.28	3.30559e+06	Low (single unique peptide)	Frequent contaminant - serum / blood
61	A9JTY7	Sprr2b	10.7	9	1	1	1	2.96	1618356	Low (single unique peptide)	Frequent contaminant - keratin / cornified envelope
62	Q3UW40	Rpl24	18.2	8	1	1	1	2.9	971774	Low (single unique peptide)	Frequent contaminant - ribosome / translation
63	Q3THE2	Myl12b	19.8	12	2	2	2	2.76	1.37688e+06	Moderate	Frequent contaminant - cytoskeletal / chaperone / metabolic
64	P09041	Pgk2	44.8	4	1	1	1	2.68		Low (single unique peptide)	Frequent contaminant - cytoskeletal / chaperone / metabolic
65	P63038	Hspd1	60.9	2	1	1	1	2.61	377953	Low (single unique peptide)	Frequent contaminant - cytoskeletal / chaperone / metabolic
66	G5E8Z3	2310050C09Rik	29.1	4	1	1	1	2.6	1.7099e+06	Low (single unique peptide)	Non-nuclear - adhesion / membrane / organellar
67	A0A0G2JGS4	Camk2d	60	3	1	1	1	2.53		Low (single unique peptide)	Non-nuclear - adhesion / membrane / organellar
68	Q80TM9	Nisch	174.9	1	1	1	1	2.53		Low (single unique peptide)	Non-nuclear - adhesion / membrane / organellar
69	Q546G4	Alb	68.6	1	1	1	1	2.53	3.97138e+06	Low (single unique peptide)	Frequent contaminant - serum / blood
70	G3UXW9	Gps1	58.8	3	1	1	1	2.51		Low (single unique peptide)	Candidate interactor - nuclear	Identified with one unique peptide; no abundance value was reported.
71	P13020	Gsn	85.9	2	1	1	1	2.46		Low (single unique peptide)	Frequent contaminant - cytoskeletal / chaperone / metabolic
72	A8DUK2	Hbbt1	16.2	7	1	1	1	2.43		Low (single unique peptide)	Frequent contaminant - serum / blood
73	P62897	Cycs	11.6	8	1	1	1	2.37		Low (single unique peptide)	Frequent contaminant - cytoskeletal / chaperone / metabolic
74	P11087	Col1a1	137.9	1	1	1	1	2.34	333972	Low (single unique peptide)	Non-nuclear - adhesion / membrane / organellar
75	P07901	Hsp90aa1	84.7	2	1	1	1	2.29		Low (single unique peptide)	Frequent contaminant - cytoskeletal / chaperone / metabolic
76	A0A0A0MQA5	Tuba4a	52.9	3	1	1	1	2.26		Low (single unique peptide)	Frequent contaminant - cytoskeletal / chaperone / metabolic
77	O70569	rps14	16.3	7	1	1	1	2.17	1.09669e+06	Low (single unique peptide)	Frequent contaminant - ribosome / translation
78	F8WID5	Tpm1	37.4	3	1	1	1	2.09	586048	Low (single unique peptide)	Frequent contaminant - cytoskeletal / chaperone / metabolic
79	Q6ZWX6	Eif2s1	36.1	4	1	1	1	2.05		Low (single unique peptide)	Non-nuclear - adhesion / membrane / organellar
80	Q8BMK4	Ckap4	63.7	2	1	1	1	2.05		Low (single unique peptide)	Non-nuclear - adhesion / membrane / organellar
81	P35492	Hal	72.2	1	1	1	1	2.04		Low (single unique peptide)	Non-nuclear - adhesion / membrane / organellar
82	Q3UCL7	Rps3	26.7	5	1	1	1	1.94	938329	Low (single unique peptide)	Frequent contaminant - ribosome / translation
83	A0A097PUH2	-	51.6	2	1	1	1	1.91	3.17503e+06	Low (single unique peptide)	Frequent contaminant - IP antibody chain
84	Q8K4L4	Pof1b	67.7	3	2	2	2	1.8	374418	Moderate	Non-nuclear - adhesion / membrane / organellar
85	O55125	Nipsnap1	33.3	6	2	2	2	1.72	887611	Moderate	Non-nuclear - adhesion / membrane / organellar
86	Q921L4	LOC665622	14.9	7	1	1	1	1.72	575059	Low (single unique peptide)	Candidate interactor - nuclear	Core histone; single unique peptide.
87	Q3US43	Anxa1	40.3	3	1	1	1	1.72	723212	Low (single unique peptide)	Non-nuclear - adhesion / membrane / organellar
88	A0A1B0GSX0	Ldha	39.7	6	2	2	2	0	1017714	Moderate	Frequent contaminant - cytoskeletal / chaperone / metabolic
89	Q9QUM9	Psma6	27.4	4	1	1	1	0		Low (single unique peptide)	Candidate interactor - nuclear	Identified with one unique peptide; the reported Score was 0.00.
90	A0A0A0MQ97	Nccrp1	33	4	1	1	1	0	560898	Low (single unique peptide)	Non-nuclear - adhesion / membrane / organellar
91	Q9CZK9	Ppia	18.3	5	1	1	1	0	1556239	Low (single unique peptide)	Frequent contaminant - cytoskeletal / chaperone / metabolic
92	Q9Z1R9	Prss1	26.1	8	2	1	1	0	2.65906e+08	Low (single unique peptide)	Frequent contaminant - digestion protease (trypsin)
PSMs, peptide-spectrum matches; MW, molecular weight. Entries are ordered by the reported protein identification Score.
Scores and identification-confidence categories concern protein identification and are not measures of interaction strength or specificity.
Abundance denotes the reported normalised protein abundance. Blank cells indicate that no abundance value was reported.
Gold highlighting denotes the Xap5 bait, and green denotes manually annotated nuclear candidates. Classifications are descriptive annotations, were not used as a statistical filter, and do not establish specific interactions or contamination in this experiment.
