## Supplementary Data 4 for "An ancient transcription factor functions as a master regulator of primary cilia formation"

### Sheet: Ciliary genes
Gene Symbol	PubMed IDs
Abcc4	PMID: 25173977, PMID: 30685088, PMID: 32228435
Ablim1	PMID: 22684256, PMID: 20487527
Ablim3	PMID: 22684256
Ace2	PMID: 33116139
Actr2	PMID: 22684256
Adam17	PMID: 24226769, PMID: 15983030
Adamts20	PMID: 30814516
Adamts9	PMID: 30609407, PMID: 30814516
Adcy3	PMID:17924533, PMID:23392690
Adcy5	PMID: 26092933
Adcy6	PMID: 26092933
Adgrv1	PMID:15671307
Agbl5	PMID: 24743595, PMID: 26355662, PMID: 26720455, PMID: 27764769, PMID: 27842159
Agr3	PMID: 25751668
Ahi1	PMID16453322: PMID:22179047 PMID:19625297
Aipl1	PMID: 25799540
Ak8	PMID:21746835, PMID: 24740601
Ak7	PMID:18776131 PMID:20537283 PMID:22801010, PMID: 30517620
Akt1	PMID: 30850948
Alms1	PMID: 11941369, PMID: 11941370, PMID: 15855349, PMID:21901789, PMID:17206865
Alpk1	PMID: 30967659
Anapc2	PMID: 25139956
Ankrd26	PMID: 24633808, PMID: 30824690, PMID: 32366837
Anks3	PMID: 26327442
Anks6	PMID: 23793029, PMID: 29395339
Ano1	PMID: 24694595
Ano2	PMID: 19561302
Arf4	PMID:19153612. PMID:22983554
Arhgap36	PMID: 30598432
Arl13b	PMID18674751:, PMID:20231383, PMID:20530210, PMID:21976698, PMID: 23150559, PMID:22554696
Arl2	PMID: 30446707
Arl2bp	PMID: 29718757
Arl3	PMID12417528:, PMID10518933: , PMID:20106869, PMID:22002721, PMID:23559067, PMID:22085962, PMID: 30269812
Arl6	PMID:19956407, PMID:15314642, PMID:20207729, PMID:20603001
Armc2	PMID: 30686508
Armc4	PMID: 23849778, PMID: 24203976
Armc9	PMID:28625504: PMID: 32453716, PMID: 30217954
Asap1	PMID: 19153612, PMID:21775626, PMID:22983554
Atat1	PMID: 21068373, PMID: 23720746
Atg3	PMID: 24089205
Atg5	PMID: 24089205
Atmin	PMID: 25294941
Atoh1	PMID: 30695697
Atp4a	PMID: 25848696
Atxn10	PMID:21565611
Aurka	PMID: 17604723
B9d1	PMID:21493627, PMID21763481:, PMID:22179047
B9d2	PMID:21493627, PMID:21763481, PMID:22179047
Bag6	PMID: 31838060
Bbip1	PMID: 19081074, PMID: 24026985, PMID: 32055034
Bbof1	PMID: 23900544
Bbs1	PMID12118255:, PMID: 20603001, PMID17574030:, PMID:22072986
Bbs10	PMID16582908: , PMID:20080638
Bbs12	PMID17160889: , PMID:20080638, PMID:19190184.
Bbs2	PMID11285252:, PMID: 20603001, PMID17574030:, PMID:22072986
Bbs4	PMID:11381270, PMID: 20603001, PMID: 17574030, PMID:22072986
Bbs5	PMID15137946:, PMID: 20603001, PMID17574030: , PMID:22072986
Bbs7	PMID12567324:, PMID: 20603001, PMID:17574030, PMID:22072986
Bbs9	PMID16380913:, PMID: 20603001, PMID:17574030, PMID:22072986
C11orf74	PMID: 30476139
C2cd3	PMID: 19004860, PMID: 24469809, PMID: 24997988.
C8orf37	PMID: 22177090, PMID: 27008867.
Cacna1c	PMID: 24925129, PMID: 24700505
Catip	PMID: 24475127
Cav1	PMID: 30718762, PMID: 28134340
Cby1	PMID: 25103236, PMID: 27528616, PMID: 22911743.
Cc2d2a	PMID: 24947469, PMID: 18950740, PMID: 26485645, PMID: 29281629, PMID: 18513680
Ccdc103	PMID: 28790179, PMID: 25572396, PMID: 31858719, PMID: 22581229
Ccdc114	PMID: 25192045, PMID: 23261303
Ccdc13	PMID: 24816561.
Ccdc151	PMID: 24067530, PMID: 25224326, PMID: 25192045
Ccdc181	PMID: 28282151, PMID: 28283191.
Ccdc28b	PMID: 23727834, PMID: 29445114
Ccdc39	PMID: 29317443, PMID: 21131972, PMID: 21131974
Ccdc40	PMID: 21131974
Ccdc65	PMID: 23991085, PMID: 24094744, PMID: 29167384
Ccdc66	PMID: 28235840, PMID: 31582766, PMID: 32453716, PMID: 33273526
Ccdc78	PMID: 24075808
Ccno	PMID: 25712475, PMID: 25048963
Ccp110	PMID: 26965371, PMID: 21620453, PMID: 17719545
Cct2	PMID: 27645772
Cdc14a	PMID: 30467237, PMID: 23027426
Cdc20	PMID: 25850036, PMID: 25139956
Cdc20b	PMID: 30405130
Cdh23	PMID: 15057246, PMID: 11138009, PMID: 12121736
Cdk10	PMID: 27104747, PMID: 29130579
Cdk20	PMID: 28817564, PMID: 20159594
Cdkl5	PMID: 29420175, PMID: 32423824
Cdkn1b	PMID: 29420175, PMID: 27894351, PMID: 25024228
Celsr2	PMID: 29420175, PMID: 27894351, PMID: 25024228
Celsr3	PMID: 29420175, PMID: 29327175, PMID: 25024228
Cenpf	PMID: 25564561, PMID: 26820108, PMID: 31488893, PMID: 31953238
Cenpj	PMID: 30626697, PMID: 19481458
Cep104	PMID: 31412255, PMID: 28017521, PMID: 23970417
Cep120	PMID: 30988386, PMID: 29847808
Cep128	PMID: 29514088
Cep131	PMID: 19254375, PMID: 30695697,
Cep135	PMID: 27477386, PMID: 26595382, PMID: 23810536, PMID: 23115304, PMID: 22898782, PMID: 22521416
Cep162	PMID: 23644468
Cep164	PMID: 17954613, PMID: 23253480, PMID: 24982133, PMID: 23150559: PMID: 32367404
Cep170	PMID: 29742020, PMID: 31197141
Cep19	PMID: 28659385, PMID: 28625565, PMID: 28428259
Cep250	PMID: 30421101, PMID: 28005958, PMID: 28100636
Cep290	PMID: 30478281, PMID: 18772192, PMID: 16632484, PMID: 30478281, PMID: 22563985.
Cep350	PMID: 28659385, PMID: 16314388, PMID: 28625565, PMID: 19052644
Cep41	PMID: 22246503. PMID: 31885126
Cep68	PMID: 29463719, PMID: 18042621, PMID: 25503564.
Cep72	PMID: 19536135, PMID: 22767577
Cep78	PMID: 27246242. PMID: 27588451, PMID: 28242748
Cep83	PMID: 23348840, PMID: 31455668,
Cep89	PMID: 23348840, PMID: 23789104.
Cep97	PMID: 17719545, PMID: 30375385, PMID: 30404837.
Cetn2	PMID: 12176356, PMID: 25753040, PMID: 30647131
Cetn3	PMID: 30647131, PMID: 26354417.
Cfap100	PMID: 23569216
Cfap126	PMID: 25296022
Cfap157	PMID: 27965440
Cfap161	PMID: 24094744
Cfap221	PMID: 18039845, PMID: 25073043, PMID: 31636325
Cfap298	PMID: 24094744, PMID: 26904945
Cfap300	PMID: 29727692, PMID: 29727693
Cfap36	PMID: 26455799
Cfap410	PMID: 21289087, PMID: 26167768
Cfap43	PMID: 31884020, PMID: 28552195
Cfap47	PMID: 33472045
Cfap52	PMID: 17394468, PMID: 25469542, PMID: 32111882
Cfap53	PMID: 26538025,
Cfap54	PMID: 26224312
Cfap57	PMID: 32764743
Cfap58	PMID: 32791035, PMID: 31904090
Cfap65	PMID: 31413122, PMID: 31501240, PMID: 31571197
Cfap69	PMID: 29606301, PMID: 28495971
Cfap70	PMID: 30158508
Chmp4b	PMID: 31914703
Cilk	PMID: 24797473, PMID: 24853502, PMID: 25243405, PMID: 32732286
Cip2a	PMID: 29491003
Clcn4	PMID: 26546361
Cldn2	PMID: 22143774
Clrn1	PMID: 25365995, PMID: 19539019
Cluap1	PMID: 23351563, PMID: 29615496, PMID: 31554018, PMID: 23742838
Cnga1	PMID: 25319694
Cnga2	PMID: 17032767, PMID: 25500808
Cnga4	PMID: 16980309, PMID: 16782012
Cngb1	PMID: 16980309, PMID: 16782012, PMID: 23178122
Cplane1	PMID: 29321670, PMID: 31004438, PMID: 25877302
Cplane2	PMID: 24192041, PMID: 29038301
Crb3	PMID: 17646395, PMID: 28882989, PMID: 15324661
Crhr2	PMID: 26167768
Crocc	PMID: 12427867, PMID: 15870283, PMID: 23070519, PMID: 24094853
Csnk1d	PMID: 24648492
Cspp1	PMID: 20519441, PMID: 31412255, PMID: 24360808, PMID: 24360803
Ctnnb1	PMID: 18086858, PMID: 22535411, PMID: 15852005, PMID: 30008323
Cul7	PMID: 27173435
Cyld	PMID: 25342559, PMID: 31067453
Cys1	PMID: 11854326
Daw1	PMID: 20568242, PMID: 18852297, PMID: 28298440
Dcdc2	PMID: 21698230, PMID: 25601850, PMID: 25557784
Ddx59	PMID: 23972372
Diaph1	PMID: 33124112
Disc1	PMID: 20531939, PMID: 28125008.
Dlec1	PMID: 33144677
Dnaaf1	PMID: 29228333, PMID: 27543293, PMID: 19944400, PMID: 19944405
Dnaaf2	PMID: 29358401, PMID: 22387996
Dnaaf3	PMID: 22387996, PMID: 29323929
Dnaaf4	PMID: 23872636, PMID: 23650548
Dnaaf5	PMID: 25232951
Dnaaf6	PMID: 28041644, PMID: 28176794, PMID: 24421334, PMID: 32170493
Dnah1	PMID:11371505
Dnah10	PMID: 11175280, PMID: 15937072. PMID: 29843777
Dnah11	PMID: 26909801, PMID: 29467202, PMID: 12142464
Dnah17	PMID: 31178125, PMID: 31658987
Dnah2	PMID: 30060180, PMID: 30811583.
Dnah5	PMID: 30471717, PMID: 11062149, PMID: 1575003, PMID: 18950741.
Dnah6	PMID: 26918822
Dnah7	PMID: 11877439
Dnah9	PMID: 30471717, PMID: 30471718
Dnai1	PMID: 11231901, PMID: 29113992.
Dnai2	PMID: 29113992, PMID: 18950741, PMID: 20709053, PMID: 20707998
Dnajb13	PMID 27486783
Dnal1	PMID: 15845866, PMID: 21496787
Dnali1	PMID: 9284741
Dnmbp	PMID: 26895965, PMID: 30408122.
Dpcd	PMID: 21746835, PMID: 14630615
Dpysl2	PMID: 23185275
Drc1	PMID: 23354437, PMID: 29167384, PMID: 31960620, PMID: 25411337.
Drc3	PMID: 27261005, PMID: 25564608.
Drc7	PMID: 31659045, PMID: 31961863.
Drd1	PMID: 23936473
Drd2	PMID: 21673453
Drd5	PMID: 21709211
Dvl1	PMID: 18552847, PMID: 26399523
Dync2h1	PMID: 30429209, PMID: 9971742, PMID: 19442771, PMID: 8666668.
Dync2li1	PMID: 28857138, PMID: 26130459, PMID: 26077881
Dynll1	PMID: 25294941, PMID: 30649997
Dynll2	PMID: 25294941, PMID: 30649997
Dynlrb1	PMID: 25205765, PMID: 30649997, PMID: 32088381
Dynlrb2	PMID: 30649997, PMID: 32088381
Dynlt1	PMID:21700358, PMID:21394082
Dzank1	PMID: 26485514
Dzip1	PMID: 27979967, PMID: 31821146, PMID: 32491167, PMID: 31118289, PMID: 23955340, PMID: 25860027.
Dzip1l	PMID: 29487109, PMID: 28530676
E2f4	PMID: 28675157
Efcab7	PMID: 24582806
Efhc1	PMID: 30810526, PMID: 26783883, PMID: 12435737
Egfr	PMID: 29472535, PMID: 31430961.
Ehd1	PMID: 26884322, PMID: 30683896, PMID: 25686250
Ehd3	PMID: 25686250
Enkur	PMID: 29257953, PMID: 29733335, PMID: 15385169.
Entr1	PMID: 27767179
Evc	PMID: 17660199, PMID: 23026747, PMID: 21356043, PMID: 22986504
Evc2	PMID: 17660199, PMID: 23026747, PMID: 22986504, PMID: 21356043, PMID: 22981989
Exoc3	PMID: 19005211, PMID: 19454479.
Exoc4	PMID: 19454479, PMID: 18552847
Exoc5	PMID: 19297529, PMID: 30824539, PMID: 21490950
Exoc6	PMID: 22433857, PMID: 23435566
Exoc6b	PMID:23435566
Ezh2	PMID: 30008323
Fam92a	PMID: 27528616, PMID: 30395363
Fam92b	PMID: 27528616
Fam149b1	PMID: 30905400,
Fam161a	PMID: 22940612, PMID: 24664697, PMID: 22791751, PMID: 20705278.
Fam183bp	PMID: 30279523
Fank1	PMID: 29661797
Fbf1	PMID: 24231678, PMID: 30318703.
Fgfr3	PMID: 30782830, PMID: 29040558, PMID: 29360984.
Fhdc1	PMID: 29742020
Flcn	PMID: 27072130, PMID: 23784378
Flna	PMID: 22121117, PMID: 28973524
Fnbp1l	PMID: 22684256, PMID: 27129201
Fopnl	PMID: 26643951, PMID: 20551181, PMID: 28694353
Foxj1	PMID: 19011630, PMID: 30881373,PMID: 23822649
Foxn4	PMID: 27864379
Fsd1	PMID: 30538248
Fsip2	PMID: 30137358, PMID: 30867909.
Fstl1	PMID: 28852127
Fuz	PMID: 22778277
Galnt11	PMID: 24226769
Galr2	PMID: 26167768
Galr3	PMID: 26167768
Gas2l2	PMID: 30665704
Gas8	PMID: 27472056, PMID: 21659505
Gli1	PMID: 21209912
Gli2	PMID: 21209912, PMID: 30463852
Gli3	PMID: 21209912
Glis2	PMID: 11741991, PMID: 27181777, PMID: 24069149.
Gmnc	PMID: 26933123, PMID: 26882546.
Gnat1	PMID: 26034134, PMID: 27481943
Gnb1	PMID: 26034135, PMID: 30970040
Golgb1	PMID: 28546340, PMID: 24046448
Gpbar	PMID: 23578785
Gpr161	PMID:23332756
Gpr173	PMID: 26167768
Gpr20	PMID: 26167768
Gpr22	PMID: 25335082
Gpr83	PMID: 24316073
Gpr88	PMID: 23936473
Gpsm1	PMID: 23954591
Grk1	PMID: 25422369, PMID: 25550383
Grk2	PMID: 21695114, PMID: 21659505
Gsk3b	PMID: 23185275, PMID: 17450132, PMID: 21317289
Hap1	PMID:21985783
Havcr1	PMID: 18273441, PMID: 17205356, PMID: 20375059
Hdac6	PMID: 17604723, PMID: 24026243, PMID: 24200693
Hif1a	PMID: 24378640, PMID: 31357086
Hnf1b	PMID: 22706971, PMID: 15029248
Hsd11b1	PMID: 30340023
Hsp90aa1	PMID: 30881373, PMID: 25359884
Hspa8	PMID: 19302411
Hspb11	PMID: 28430876, PMID: 28964737, PMID: 26023097, PMID: 22595669, PMID: 30709917.
Htr6	PMID: 10924708, PMID: 28931427, PMID: 10432491
Htt	PMID: 26160070, PMID: 21985783.
Hydin	PMID: 17296796, PMID: 23022101, PMID: 18250199.
Hyls1	PMID: 28411189, PMID: 32509774, PMID: 19656802
Ift122	PMID: 21209331, PMID: 27681595, PMID: 29220510.
Ift140	PMID: 23418020, PMID: 29236364, PMID: 24619649.
Ift172	PMID: 29659833, PMID: 31850339, PMID: 18930042, PMID: 25168386.
Ift20	PMID: 12821668, PMID: 16775004, PMID: 27682589
Ift22	PMID: 30940671, PMID: 31953262.
Ift27	PMID: 25443296, PMID: 25446516, PMID: 24843028
Ift43	PMID: 28973684, PMID: 28207750
Ift46	PMID: 25722189, PMID: 29915351, PMID: 28701346
Ift52	PMID: 27466190, PMID: 28302912
Ift57	PMID: 18492793, PMID: 28104816
Ift74	PMID: 31004481, PMID: 23990561
Ift80	PMID: 22771375, PMID: 29658880
Ift81	PMID: 27068536, PMID: 23990561
Ift88	PMID: 11062270
Igf1	PMID: 23954591, PMID: 28050756
Igf1r	PMID: 23954591, PMID: 28050756
Inpp5b	PMID: 23805271
Inpp5e	PMID: 27998989, PMID: 19668215, PMID: 19668216.
Intu	PMID: 16493421, PMID: 27158779, PMID: 28459465
Invs	PMID: 12872123, PMID: 15213257
Iqcb1	PMID: 27328943, PMID: 23446637, PMID: 25552655
Iqce	PMID: 24582806
Iqcg	PMID: 24849454
Irs1	PMID: 25359884
Jade1	PMID: 22654112, PMID: 25100726
Jazf1	PMID: 29661797
Jhy	PMID: 29211732
Katnal1	PMID: 28373692, PMID: 22654668
Katnal2	PMID: 30096282. PMID: 26153462
Kcnf1	PMID: 26546361
Kcnh1	PMID: 28370099, PMID: 27113750
Kcnj10	PMID: 26546361
Kcnj13	PMID: 30009826
Kcnq1	PMID: 26546361
Kctd10	PMID: 30404837
Kctd17	PMID: 25270598
Kdm3a	PMID: 28246120
Kiaa1549	PMID: 30120214
Kiaa0556	PMID: 27245168, PMID: 26714646, PMID: 30982090, PMID: 32164589
Kiaa0586	PMID: 1914472, PMID: 24421332, PMID: 26096313, PMID: 31816441, PMID: 32080096
Kiaa0753	PMID: 28220259, PMID: 24613305, PMID: 31816441, PMID: 29138412
Kif13b	PMID: 28134340
Kif14	PMID: 32348467, PMID: 30388224, PMID: 24128419
Kif17	PMID: 26136363, PMID: 20526328, PMID: 28077622, PMID: 18304522
Kif19	PMID: 27690357, PMID: 23168168
Kif2a	PMID: 25660017, PMID: 31197141
Kif24	PMID: 26290419, PMID: 21620453, PMID: 21663786
Kif27	PMID: 19933103, PMID: 19305393, PMID: 23907739
Kif3a	PMID: 23386061
Kif3b	PMID: 30057303
Kif3c	PMID: 22308397, PMID: 23123805
Kif5b	PMID: 29445114, PMID: 31636894
Kif6	PMID: 30475797
Kif7	PMID: 24981634, PMID: 24952464, PMID: 19592253, PMID: 31031197
Kifc1	PMID: 29042452
Kiss1r	PMID: 24982149
Kiz	PMID: 24680887
Klc1	PMID: 29445114
Lca5	PMID: 29673930, PMID: 21606596, PMID: 18826961
Lima1	PMID: 32496561
Limk2	PMID: 25849865
Lrba	PMID: 28814779
Lrrc23	PMID: 29475374
Lrrc34	PMID: 32055034
Lrrc45	PMID: 30131441
Lrrc56	PMID: 30388400
Lrrc6	PMID: 23122589, PMID: 27353389 PMID: 23527195
Lrrk2	PMID: 30398148, PMID: 29125462
Luzp1	PMID: 32496561
Lztfl1	PMID: 22072986, PMID: 25446516, PMID: 22510444
Macf1	PMID: 27783952
Magi2	PMID: 24608321
Mak	PMID: 22110072, PMID: 21148103, PMID: 30955935
Mal	PMID: 22895261, PMID: 25967552
Map1lc3a	PMID: 24343661
Mapre1	PMID: 21768326, PMID: 17600711
Mapk1	PMID: 23746451
Mapk15	PMID: 29021280, PMID: 25823377
Mapk3	PMID: 23746451
Mapkap1	PMID: 23727834, PMID: 26263164
Marchf7	PMID: 28498859
Mark4	PMID: 23400999
Mas1	PMID: 26167768
Mcidas	PMID: 25048963, PMID: 22231168, PMID: 26933123
Mchr1	PMID: 32240710, PMID: 18256283
Mcm2	PMID: 30329080
Mcrs1	PMID: 27263857
Mdm1	PMID: 23300604, PMID: 26337392, PMID: 27658201
Mib1	PMID: 24121310, PMID: 27146717, PMID: 25795303
Mir182	PMID: 25002228
Mir183	PMID: 25002228, PMID: 32176259
Mir34b	PMID: 23698347, PMID: 24982181
Mir34c	PMID: 24982181, PMID: 24899310
Mkks	PMID: 20080638, PMID: 22446187
Mks1	PMID: 21045211, PMID: 28291807, PMID: 26490104, PMID: 19515853
Mlf1	PMID: 23300604
Mmp21	PMID: 30622330, PMID: 26437028
Mns1	PMID: 30148830, PMID: 22396656
Mok	PMID: 25243405
Morn5	PMID: 28742876
Mphosph9	PMID: 30375385
Mtor	PMID: 29937275, PMID: 21145495, PMID: 32213867, PMID: 29180513, PMID: 25906314
Myb	PMID: 24048590
Myh10	PMID: 25881509, PMID: 25494100
Myo15a	PMID: 14610277
Myo3b	PMID: 19332056
Myo5a	PMID: 28710093, PMID: 29335527, PMID: 28266547
Myo7a	PMID: 7870171, PMID: 9678669, PMID: 9227854, PMID: 10414956
Nde1	PMID: 26880200, PMID: 21394081
Nedd9	PMID: 17604723
Nek1	PMID: 23255108, PMID: 1838736, PMID: 28017521
Nek10	PMID: 31959991, PMID: 29581457, PMID: 32414360, PMID: 33064774
Nek2	PMID: 26493400,PMID: 26290419, PMID: 22613497, PMID: 32211891
Nek3	PMID: 33230144
Nek4	PMID: 21685204
Nek8	PMID: 20169535, PMID: 18235101, PMID: 22106379, PMID: 23274954
Neurl4	PMID: 28385950, PMID: 22441691
Nfe2l2	PMID: 27020754, PMID: 32053600: PMID: 31554934
Ngfr	PMID: 22995307, PMID: 20875398
Nin	PMID: 15784680
Ninl	PMID: 18826961, PMID: 26485514
Nme3	PMID: 30111592
Nme5	PMID: 21746835, PMID: 24424412, PMID: 32185794
Nme7	PMID: 21289087, PMID: 27060491, PMID: 24807905
Nme8	PMID: 17360648, PMID: 19410201
Notch1	PMID: 24226769
Noto	PMID: 17884984, PMID: 22357932
Nphp1	PMID: 15138899, PMID: 22982934
Nphp3	PMID: 22328406, PMID: 20169535, PMID: 29395339
Nphp4	PMID: 25150219, PMID: 15661758
Npy2r	PMID: 24316073
Npy5r	PMID: 24316073
Nr1h4	PMID: 29771182
Nudc	PMID: 26704451
Nudt16l1	PMID: 30260431
Numb	PMID: 25319694
Nup205	PMID: 33065118
Nup214	PMID: 22388888
Nup35	PMID: 22388888
Nup37	PMID: 22388888
Nup62	PMID: 22388888, PMID: 25264252
Nup93	PMID: 22388888, PMID: 33065118
Nup98	PMID: 26493400, PMID: 29731308
Ocrl	PMID: 22543976, PMID: 22228094, PMID: 22680056, PMID: 25143588
Odf2	PMID: 15852003, PMID: 30623524, PMID: 22265411
Ofd1	PMID: 16311594, PMID: 20230748, PMID: 24089205
Onecut1	PMID: 16472605
Opn1lw	PMID: 30614359, PMID: 21307337
Opn1mw	PMID: 30614359, PMID: 21307337
Opn1mw2	PMID: 30614359, PMID: 21307337
Opn1sw	PMID: 30614359, PMID: 21307337
Oprl1	PMID: 26167768
Orc1	PMID: 23516378, PMID: 30696958
P2ry14	PMID: 26167768
Pacrg	PMID: 27770595, PMID: 31116684
Pacsin1	PMID: 30683896
Pacsin2	PMID: 30683896, PMID: 23235565
Pafah1b1	PMID: 17314247, PMID: 22855525
Pard3	PMID: 15324661, PMID: 18070914, PMID: 25144710, PMID: 20138861
Pard6a	PMID: 15324661
Pcare	PMID: 32312818, PMID: 29946172, PMID: 20398886
Pcdh15	PMID: 14570705, PMID: 11138007, PMID: 11487575, PMID: 28883094
Pcm1	PMID: 23345402, PMID: 18772192, PMID: 31023719, PMID: 21985783, PMID: 15107855, PMID: 33214552
Pcnt	PMID: 22031837, PMID: 15337773, PMID: 30054381
Pde4c	PMID: 21670265
Pde6a	PMID: 26321862, PMID: 29118501, PMID: 30998820
Pde6b	PMID: 30998820, PMID: 27588261
Pde6d	PMID: 23150559, PMID: 24166846, PMID: 32055034
Pde6g	PMID: 30573647, PMID: 20655036
Pdzd7	PMID: 20440071, PMID: 23055499
Pibf1	PMID: 23110211, PMID: 26167768
Pifo	PMID: 20643351, PMID: 26901434
Pik3ap1	PMID: 28775150
Pik3c2a	PMID: 31034465, PMID: 24697898, PMID: 31941925
Pik3r4	PMID: 27882921
Prkaca	PMID: 29581457, PMID: 30598432
Prkacg	PMID: 29581457, PMID: 30598432
Pkd1	PMID: 20392267, PMID: 12514735, PMID: 26788466, PMID: 26245976
Pkd1l1	PMID: 21307098, PMID: 21307093
Pkd2	PMID: 8650545, PMID: 20392267, PMID: 12514735, PMID: 26788466, PMID: 26245976
Pkd2l1	PMID: 24336288, PMID: 29230552
Pkhd1	PMID: 14978161, PMID: 15458427, PMID: 11898128, PMID: 14983006
Pla2g3	PMID: 20393563, PMID: 25904332
Plk1	PMID: 22701722, PMID: 23345402
Plk4	PMID: 26755742, PMID: 26701933, PMID: 27246242
Poc1a	PMID: 26336158, PMID: 23015594, PMID: 22840364
Poc1b	PMID: 26336158, PMID: 23015594, PMID: 25044745, PMID: 25018096
Poc5	PMID: 19349582, PMID: 30845169
Pomk	PMID:21746835
Ppara	PMID: 29771182
Ppp1r42	PMID: 23718219, PMID: 29141582
Ppp5c	PMID: 29426949
Pqbp1	PMID: 23994472
Prdx1	PMID: 24480440, PMID: 32357862
Prickle1	PMID: 26883626
Prickle2	PMID: 24708399, PMID: 24938409
Prickle3	PMID: 27062996
Prom1	PMID: 30523147
Prpf31	PMID: 26167768, PMID: 30315276
Prpf6	PMID: 26167768
Prpf8	PMID: 26167768
Prph2	PMID: 30819798, PMID: 23886945, PMID: 25805137
Ptch1	PMID: 17641202, PMID: 32435793
Ptger4	PMID: 25173977
Ptk2	PMID: 24434137, PMID: 27895123
Ptpdc1	PMID: 19284988, PMID: 21289087
Ptpn11	PMID: 25919282
Qrfpr	PMID: 24316073
Rab10	PMID: 30398148, PMID: 21856246, PMID: 20576682
Rab11a	PMID: 20308558, PMID: 31204173, PMID: 22718902
Rab11fip3	PMID: 31204173, PMID: 19153612, PMID: 25673879
Rab17	PMID: 17646400, PMID: 9490718
Rab23	PMID: 17646400, PMID: 20375059, PMID: 26136363
Rab28	PMID: 27930654, PMID: 32101165
Rab29	PMID: 26021297
Rab3ip	PMID: 17574030, PMID: 25673879, PMID: 25313408, PMID: 21273506
Rab34	PMID: 32669361, PMID: 30301781, PMID: 17442700
Rab8a	PMID: 17574030, PMID: 22433857, PMID: 24213529, PMID: 17646400, PMID: 20631154, PMID: 32669361
Rabep2	PMID: 27224062
Rabl2a	PMID: 28625565, PMID: 30578315, PMID: 33075816
Rabl2b	PMID: 28625565, PMID: 30578315, PMID: 28138870
Ran	PMID: 21998203, PMID: 20526328, PMID: 21285245
Ranbp1	PMID: 21998203
Rcan2	PMID: 29643119
Rcsd1	PMID: 17013396, PMID: 25823377
Rfx2	PMID: 20381594, PMID: 24424412, PMID: 22227339
Rfx3	PMID: 19671664, PMID: 15121860, PMID: 23822649
Rfx4	PMID: 19887680, PMID: 29298325, PMID: 24530844
Rfx7	PMID: 24530844
Rho	PMID: 23966685, PMID: 32343782
Rilpl1	PMID: 23264467, PMID: 29125462, PMID: 30398148
Rilpl2	PMID: 23264467, PMID: 29125462
Ripor2	PMID: 30280293
Rom1	PMID: 20592197, PMID: 32716032, PMID: 29961824, PMID: 30630813
Ropn1l	PMID: 22021175
Rp1	PMID: 10401003, PMID: 15269252, PMID: 11773008, PMID: 19657028
Rp1l1	PMID: 19657028, PMID: 20826268
Rp2	PMID: 28444310, PMID: 20106869, PMID: 20729296, PMID: 21285245, PMID: 9697692
Rpgr	PMID: 8673101, PMID: 21933838, PMID: 20631154
Rpgrip1	PMID: 11104772, PMID: 12651948, PMID: 19679561, PMID: 29203866, PMID: 15772089
Rpgrip1l	PMID: 17558407, PMID: 17558409, PMID: 21685204, PMID: 30728336, PMID: 30237221, PMID: 26150391, PMID: 22927466
Rrp7a	PMID: 33199730
Rsph1	PMID: 25473808, PMID: 24568568, PMID: 23993197
Rsph3	PMID: 19684019, PMID: 26073779, PMID: 29475374
Rsph4a	PMID: 32203505, PMID: 26073779, PMID: 25789548
Rsph6a	PMID: 30185526, PMID: 30239614
Rsph9	PMID: 19200523, PMID: 32709945, PMID: 30383886
Rttn	PMID: 22939636, PMID: 28811500, PMID: 30879067, PMID: 29967526
Ruvbl1	PMID: 29959317, PMID: 29113992, PMID: 28574207
Ruvbl2	PMID: 29113992, PMID: 23858445
Sall1	PMID: 29395072, PMID: 32553112
Sass6	PMID: 22349705, PMID: 15665853, PMID: 27911707, PMID: 26422590
Saxo1	PMID: 33200789, PMID: 25673876
Scaper	PMID: 30723319, PMID: 28794130
Sclt1	PMID: 23348840, PMID: 24285566, PMID: 30131441
Sdccag8	PMID: 20835237, PMID: 24722439, PMID: 22190896, PMID: 22825473
Senp3	PMID: 27746045, PMID: 30621560
Sept2	PMID: 20558667, PMID: 24317785, PMID: 23572511
Sept6	PMID: 24469395
Sept7	PMID: 23572511, PMID: 20558667, PMID: 20671153
Shh	PMID: 17641202, PMID: 31825820
Siah2	PMID: 33082319
Sirt2	PMID: 32213867, PMID: 24203696
Slc47a2	PMID: 22558177
Slc9a3r1	PMID: 27055101
Smad2	PMID: 25959824, PMID: 23746451
Smad3	PMID: 23746451, PMID: 20011520
Smo	PMID: 17641202, PMID: 28344083, PMID: 16136078, PMID: 16229832, PMID: 32435793
Snap25	PMID: 19454479, PMID: 9452464
Snap29	PMID: 25686250, PMID: 15968592, PMID: 21073448
Snx10	PMID: 21844891
Snx17	PMID: 31671755
Spa17	PMID: 19604394, PMID: 15034007, PMID: 15257753
Spag1	PMID: 24055112
Spag16	PMID: 16382026, PMID: 17699735, PMID: 21655194, PMID: 28137312
Spag17	PMID: 23418344, PMID: 32988999, PMID: 29690537
Spag6	PMID: 12167721, PMID: 25333478, PMID: 32124190
Spata7	PMID: 19268277, PMID: 30647131, PMID: 29899041
Spef1	PMID: 29514918, PMID: 30535028
Spef2	PMID: 19889948, PMID: 21715716, PMID: 31545650, PMID: 31942643
Srebf1	PMID: 25904332
Srgap3	PMID: 26104135
Ssna1	PMID: 21289087
Sstr3	PMID: 10199624, PMID: 23392690, PMID: 18992731
Ssx2ip	PMID: 24356449, PMID: 24397932
Stil	PMID: 22349705, PMID: 31115335, PMID: 25486474
Stk11	PMID: 31636950, PMID: 29925518, PMID: 20972424, PMID: 28159992
Stk36	PMID: 19305393, PMID: 23907739, PMID: 28543983, PMID: 21746835
Stk38l	PMID: 23435566, PMID: 28122914, PMID: 20887780
Stoml3	PMID: 17959775, PMID: 21646512, PMID: 12122055
Stub1	PMID: 29581457
Stx3	PMID: 19454479, PMID: 31694913, PMID: 26216965
Sufu	PMID: 20956384, PMID: 21209912, PMID: 33024317, PMID: 28965847
Syne1	PMID: 28625779, PMID: 27802164, PMID: 29630990, PMID: 19596800
Syne2	PMID: 19596800, PMID: 30054381
Tapt1	PMID: 26365339
Taz	PMID: 25849865
Tbc1d30	PMID:17646400, (PMID: 23263489
Tbc1d32	PMID: 24285566, PMID: 32573025, PMID: 29487109, PMID: 20159594
Tbc1d7	PMID:17646400
Tbccd1	PMID: 20168327, PMID: 32681070
Tchp	PMID: 25270598, PMID: 22529102, PMID: 29472535
Tctex1d2	PMID: 25205765, PMID: 29742051, PMID: 25830415, PMID: 26044572.
Tctn1	PMID: 21725307, PMID: 28800946, PMID: 29725084.
Tctn2	PMID: 21725307, PMID: 28800946, PMID: 29725084, PMID: 21565611, PMID: 32655147
Tctn3	PMID: 21725307, PMID: 28800946, PMID: 30286481, PMID: 22883145
Tekt1	PMID: 29121203
Tekt2	PMID: 15340058
Tekt4	PMID: 22774605, PMID: 16596631
Tekt5	PMID: 20378928
Tesk1	PMID: 25849865
Tgfb1	PMID: 31784664, PMID: 15965172, PMID: 23746451
Tgfbr1	PMID: 23746451, PMID: 27364476
Tgfbr2	PMID: 23746451, PMID: 27364476
Tmem107	PMID: 26518474, PMID: 26595381, PMID: 28954202, PMID: 22698544, PMID: 31887266
Tmem138	PMID: 22282472
Tmem17	PMID: 26982032
Tmem216	PMID: 22282472, PMID: 26982032, PMID: 21493627, PMID: 20512146
Tmem231	PMID: 23012439, PMID: 23349226, PMID: 25869670
Tmem237	PMID: 22152675
Tmem67	PMID: 26035863, PMID: 22247471, PMID: 2339315, PMID: 19515853. PMID: 21422230
Tnpo1	PMID: 21285245, PMID: 20526328, PMID: 27633000
Togaram1	PMID: 32453716, PMID: 32747439
Topors	PMID: 21159800, PMID: 17924349, PMID: 18509552
Tp73	PMID: 25201258, PMID: 31028178, PMID: 26947080, PMID: 27257214
Tppp2	PMID: 21289087
Tpra1	PMID: 26451044
Traf3ip1	PMID: 21945076, PMID: 26487268, PMID: 18369462, PMID: 28417161, PMID: 33368450
Trappc10	PMID: 21273506
Trappc3	PMID: 21273506, PMID: 27894351
Trappc9	PMID: 21273506
Trim32	PMID: 16606853, PMID: 28498859
Trip11	PMID: 19112494
Trpv4	PMID: 18719094, PMID: 29491434
Trrap	PMID: 29588376
Tsc1	PMID: 19008302, PMID: 18845692, PMID: 29396625, PMID: 19321600
Tsc2	PMID: 19008302, PMID: 18845692, PMID: 29396625, PMID: 19321600, PMID: 20169078
Tsga10	PMID: 16643851
Ttbk2	PMID: 23141541, PMID: 18037885, PMID: 24982133, PMID: 25297623, PMID: 31455668, PMID: 30532139
Ttc12	PMID: 23300604, PMID: 31978331
Ttc17	PMID: 24475127
Ttc21b	PMID: 21258341, PMID: 24876116, PMID: 24876116, PMID: 29615573
Ttc23	PMID: 32055034, PMID: 29459677
Ttc25	PMID: 27486780, PMID: 33347437, PMID: 17961536
Ttc26	PMID: 28264835, PMID: 22718903, PMID: 24596149, PMID: 27927754
Ttc29	PMID: 17981992, PMID: 31735294
Ttc30a	PMID: 29654116, PMID: 2053481
Ttc30b	PMID: 29654116, PMID: 2053481
Ttc6	PMID: 32055034
Ttc8	PMID: 14520415, PMID: 20643117, PMID: 29126234, PMID: 30446775
Ttk	PMID: 23388454
Ttll1	PMID: 20442420
Ttll3	PMID: 19531357, PMID: 21262966, PMID: 25180231
Ttll5	PMID: 30120249, PMID: 24791901, PMID: 27162334, PMID: 28173158
Ttll6	PMID: 21262966, PMID: 22246503, PMID: 23897886
Ttll8	PMID: 19427864, PMID: 23897886, PMID: 25180231
Ttll9	PMID: 18586949, PMID: 20188560
Tub	PMID: 24375934, PMID: 28154160
Tuba1a	PMID: 11516662
Tuba1c	PMID: 11516662
Tuba4a	PMID: 11516662
Tubb2a	PMID: 11516662
Tubb2b	PMID: 11516662
Tubb3	PMID: 11516662
Tubb4b	PMID: 11516662, PMID: 29198720
Tube1	PMID: 28906251, PMID: 11148142
Tubgcp2	PMID: 29514869, PMID: 21725292
Tubgcp3	PMID: 29514869, PMID: 21725292
Tubgcp4	PMID: 29514869, PMID: 21725292, PMID: 31209365, PMID: 32317396
Tubgcp5	PMID: 29514869, PMID: 32317396, PMID: 21725292
Tubgcp6	PMID: 29514869, PMID: 32317396, PMID: 21725292
Tulp1	PMID: 33187986, PMID: 25074776, PMID: 9462750
Tulp3	PMID: 33187986, PMID: 20889716, PMID: 28154160, PMID: 19286674, PMID: 30799240, PMID: 30583862
Txndc15	PMID: 27894351, PMID: 30851085, PMID: 31411728
Ubr5	PMID: 29742019
Ubxn10	PMID: 26389662
Ulk4	PMID: 21746835, PMID: 27445138
Umod	PMID: 15029248, PMID: 20172860
Ush1c	PMID: 16464467, PMID: 12588794
Ush1g	PMID: 12588794, PMID: 17923142, PMID: 21767579, PMID: 31637240
Ush2a	PMID: 10738000, PMID: 17360538, PMID: 18826961, PMID: 23351521
Usp14	PMID: 30388222
Usp8	PMID: 24378640, PMID: 27746045, PMID: 29472535
Usp9x	PMID: 28498859, PMID: 30584065, PMID: 31671755
Vangl2	PMID: 20643117, PMID: 23406901, PMID: 27571019
Vcp	PMID: 26389662
Vdac3	PMID: 11507092, PMID: 23388454, PMID: 26264029
Vhl	PMID: 17450132, PMID: 17825299, PMID: 17912253, PMID: 16775032, PMID: 16849532, PMID: 17101696, PMID: 23255108
Vps45	PMID: 29572244
Vps4a	PMID: 29463826, PMID: 33186545
Wasf3	PMID: 32312818
Wdpcp	PMID: 24302887, PMID: 28001338, PMID: 33598458, PMID: 32055034
Wdr11	PMID: 29263200
Wdr19	PMID: 16957054, PMID: 22019273, PMID: 24504730, PMID: 29134781, PMID: 23339108, PMID: 23559409, PMID: 32323121
Wdr34	PMID: 24183451, PMID: 24183449, PMID: 30649997, PMID: 25205765, PMID: 24183451, PMID: 28379358, PMID: 30320547, PMID: 30649997
Wdr35	PMID: 20817137, PMID: 21473986 , PMID: 22987818, PMID: 30570184
Wdr44	PMID: 31204173, PMID: 31665227
Wdr5	PMID: 30205038, PMID: 30377171
Wdr60	PMID: 22326026, PMID: 25205765, PMID: 25830415, PMID: 29742051, PMID: 30320547, PMID: 30649997, PMID: 31451806
Wdr62	PMID: 31197141, PMID: 31816041
Wdr63	PMID: 9843573, PMID: 24080090, PMID: 30060180, PMID: 29285825, PMID: 29285825, PMID: 32128961
Wdr66	PMID: 30122540, PMID: 30310178, PMID: 30686508
Wdr78	PMID: 15937072, PMID: 21289087, PMID: 30060180
Wdr90	PMID: 28781053
Wdr92	PMID: 26912790, PMID: 29743191, PMID: 30428028, PMID: 31116681
Whrn	PMID: 12833159, PMID: 16434480, PMID: 17584769, PMID: 19959638, PMID: 20502675, PMID: 22323458
Wrap73	PMID: 26675238
Xpnpep3	PMID: 20179356, PMID: 37599822
Yap1	PMID: 25849865, PMID: 26967905
Yif1b	PMID: 33103737
Zic2	PMID: 24585447, PMID: 29992973
Zmynd10	PMID: 23891471, PMID: 23891469, PMID: 29601588, PMID: 29916806
Znf423	PMID: 22863007, PMID: 17151198, PMID: 28893945
Emx2	PMID: 39687012
Sox5	PMID: 20668334, PMID: 28137312
Sox9	PMID: 26033091
Xap5	PMID: 29632184, PMID: 40009443
Xap5l	PMID: 40009443
Tulp2	PMID: 33763418, PMID: 35619658
Cfap97	PMID: 32785227
Zfyve19	PMID: 33853651, PMID: 38816193
Ndufaf2	PMID: 38949024
Mbd5	PMID: 37628781
Klhdc8a	PMID: 36394953
Vdac1	PMID: 32194829, PMID: 33238609
Elmod1	PMID: 35612986
Elmod3	PMID: 35612986
Cc2d1a	PMID: 39168639
Amot	PMID: 35673984
Zrsr2	PMID: 38158857
Ccp5	PMID: 37226238
Ccp6	PMID: 37226238
Smyd3	PMID: 38892227
Pskh1	PMID: 39132680
Kif11	PMID: 39476973
Kifc3	PMID: 39476973
Tet2	PMID: 40189544
Ccdc113	PMID: 33661892
Ccdc96	PMID: 33661892
Pa2g4	PMID: 39496919
Tmem16a	PMID: 37458439
Cilk1	PMID: 35961787
Klc3	PMID: 35961787
Esrrg	PMID: 37232416
Cwh43	PMID: 33459505
Haspin	PMID: 34299370
Wdr47	PMID: 36453135
Tbc1D20	PMID: 39868814
Cfap46	PMID: 39362668
Cfap74	PMID: 39362668, PMID: 36047773
Fgfr1op2	PMID: 39417621
Slmap3	PMID: 39417621
Rab35	PMID: 38530365
Lrrk1	PMID: 36254578
Ndel1	PMID: 36254578
Nfat5	PMID: 38961488
Fbxw5	PMID: 34368969
Dkk3	PMID: 37505110
Wnt4	PMID: 37505110
Enkd1	PMID: 35301795
Kat2b	PMID: 39820844
Rock2	PMID: 40253509
Mlph	PMID: 39820281
Clic5	PMID: 37848494
Ttll12	PMID: 38177908
Bag3	PMID: 34180073
Cib2	PMID: 28663585, PMID: 37001993
Cul1	PMID: 34299191
Wdr87	PMID: 36571501
Ube2e1	PMID: 35170427
Atg16l1	PMID: 34057021, PMID: 33910006
Epha2	PMID: 34119713
Cep70	PMID: 33285087
Ambra1	PMID: 36232425
Dennd2b	PMID: 35196081
Dach1	PMID: 34022343
Zic3	PMID: 34274973
Eml1	PMID: 34211111
Tmsb4x	PMID: 31048733
Nudcd2	PMID: 34480124
Psd	PMID: 33483367
Ide	PMID: 35652923
Tbc1d24	PMID: 39586506
Tbc1d31	PMID: 33934390
Rab12	PMID: 37874635, PMID: 39343966
